# Germline-encoded TCR-MHC contacts promote TCR V gene bias in umbilical cord blood T cell repertoire

**DOI:** 10.1101/621821

**Authors:** Kai Gao, Lingyan Chen, Yuanwei Zhang, Yi Zhao, Ziyun Wan, Jinghua Wu, Liya Lin, Yashu Kuang, Jinhua Lu, Xiuqing Zhang, Lei Tian, Xiao Liu, Xiu Qiu

## Abstract

T cells recognize antigens as peptides bound to major histocompatibility complex (MHC) proteins through T cell receptors (TCRs) on their surface. To recognize a wide range of pathogens, each individual possesses a substantial number of TCRs with an extremely high degree of variability. It remains controversial whether germline-encoded TCR repertoire is shaped by MHC polymorphism and, if so, what is the preference between MHC genetic variants and TCR V gene compatibility. To investigate the “net” genetic association between MHC variations and TRBV genes, we applied quantitative trait locus (QTL) mapping to test the associations between MHC polymorphism and TCR β chain V (TRBV) genes usage using umbilical cord blood (UCB) samples of 201 Chinese newborns. We found TRBV gene and MHC loci that are predisposed to interact with one another differ from previous conclusions. The majority of MHC amino acid residues associated with the TRBV gene usage show spatial proximities in known structures of TCR-pMHC complexes. These results show for the first time that MHC variants bias TRBV gene usage in UCB of Chinese ancestry and indicate that germline-encoded contacts influence TCR-MHC interactions in intact T cell repertoires.
