## Supplemental Table 10 for "Germline-encoded TCR-MHC contacts promote TCR V gene bias in umbilical cord blood T cell repertoire"

### Sheet: foo111_20181026
PDB-ID	IMGT molecule name of MHC	TRBV
1j8h	MH2 HLA-DRA*0101_HLA-DRB1*0401	TRBV28
1ymm	MH2 HLA-DRA*0101_HLA-DRB1*1501	TRBV20-1
2iam	MH2 HLA-DRA*0101_HLA-DRB1*0101	TRBV6-6
2ian	MH2 HLA-DRA*0101_HLA-DRB1*0101	TRBV6-6
2wbj	MH2 HLA-DRA1-15	TRBV20-1
3o6f	MH2 HLA-DRA*0101_HLA-DRB1*0401, peptide fused to N-terminus of G-BETA	TRBV20-1
3t0e	MH2 HLA-DRA*0101_HLA-DRB1*0101 A1.5>S, peptide fused to N-terminus of G-BETA	TRBV20-1
4e41	MH2 HLA-DRA*0101_HLA-DBR1*0101	TRBV5-8
6cql	MH2 HLA-DR11	TRBV2
6cqn	MH2 HLA-DR11	TRBV2
6cqq	MH2 HLA-DR15	TRBV2
6cqr	MH2 HLA-DR1	TRBV2
4gg6	MH2 HLA-DQA1*0301, peptide fused to N-terminus of G-BETA_HLA-DBQ1*0302	TRBV9
4ozf	MH2 HLA-DQA1*0508_HLA-DQB1*0201, peptide fused to N-termnius of G-BETA	TRBV7-2
4ozg	MH2 HLA-DQA1*0501_HLA-QB1*0201, peptide fused to N-terminus of G-BETA	TRBV7-2
4ozh	MH2 HLA-DQA1*0501_HLA-QB1*0201, peptide fused to N-terminus of G-BETA	TRBV7-2
4ozi	MH2 HLA-DQA1*0501_HLA-QB1*0201, peptide fused to N-terminus of G-BETA	TRBV20-1
4z7u	MH2 HLA-DQA1*0301_HLA-DQB1*0302	TRBV9
4z7v	MH2 HLA-DQA1*0301_HLA-DQB1*0302	TRBV9
4z7w	MH2 HLA-DQA1*0301_HLA-DQB1*0302	TRBV6-1
1ao7	MH1 HLA-A*0201	TRBV6-5
1bd2	MH1 HLA-A*0201	TRBV6-5
1lp9	MH1 HLA-A*0201	TRBV13-3
1qrn	MH1 HLA-A*0201	TRBV6-5
1qse	MH1 HLA-A*0201	TRBV6-5
1qsf	MH1 HLA-A*0201	TRBV6-5
2bnq	MH1 HLA-A*0201	TRBV6-5
2bnr	MH1 HLA-A*0201	TRBV6-5
2f53	MH1 HLA-A*0201	TRBV6-5
2f54	MH1 HLA-A*0201	TRBV6-5
2gj6	MH1 HLA-A*0201	TRBV6-5
2j8u	MH1 HLA-A*0201, K66>A	TRBV13-3
2jcc	MH1 HLA-A*0201, W167>A	TRBV13-3
2p5e	MH1 HLA-A*0201	TRBV6-5
2p5w	MH1 HLA-A*0201	TRBV6-5
2pye	MH1 HLA-A*0201	TRBV6-5
2uwe	MH1 HLA-A*0201, T163A	TRBV13-3
2vlj	MH1 HLA-A*0201	TRBV19
2vlk	MH1 HLA-A*0201	TRBV19
2vlr	MH1 HLA-A*0201	TRBV19
3d39	MH1 HLA-A*0201	TRBV6-5
3d3v	MH1 HLA-A*0201	TRBV6-5
3gsn	MH1 HLA-A*0201	TRBV6-5
3h9s	MH1 HLA-A*0201	TRBV6-5
3hg1	MH1 HLA-A*0201	TRBV30
3o4l	MH1 HLA-A*0201	TRBV20-1
3pwp	MH1 HLA-A*0201	TRBV6-5
3qdg	MH1 HLA-A*0201	TRBV6-4
3qdj	MH1 HLA-A*0201	TRBV6-4
3qdm	MH1 HLA-A*0201	TRBV10-3
3qeq	MH1 HLA-A*0201	TRBV10-3
3qfj	MH1 HLA-A*0201	TRBV6-5
3uts	MH1 HLA-A*0201	TRBV12-4
3utt	MH1 HLA-A*0201	TRBV12-4
3vxm	MH1 HLA-A*2402	TRBV4-1
3vxr	MH1 HLA-A*2402	TRBV7-9
3vxs	MH1 HLA-A*2402	TRBV7-9
3w0w	MH1 HLA-A*2402	TRBV27
3nfj	MH1 HLA-A*2402	TRBV30
3vxu	MH1 HLA-A*2402	TRBV27
4euq	MH1 HLA-A	TRBV28
4eup	MH1 HLA-A	TRBV28
4ftv	MH1 HLA-A2	TRBV6-5
4jfd	MH1 HLA-A	TRBV30
4jfe	MH1 HLA-A	TRBV30
4jff	MH1 HLA-A	TRBV30
4l3e	MH1 HLA-A	TRBV6-4
4mnq	MH1 HLA-A	TRBV6-5
4qok	MH1 HLA-A*02	TRBV30
4zez	MH1 HLA-A	TRBV25-1
5brz	MH1 HLA-A1	TRBV5-1
5bs0	MH1 HLA-A1	TRBV5-1
5c07	MH1 HLA-A2	TRBV12-4
5c08	MH1 HLA-A2	TRBV12-4
5c09	MH1 HLA-A2	TRBV12-4
5c0a	MH1 HLA-A2	TRBV12-4
5c0b	MH1 HLA-A2	TRBV12-4
5c0c	MH1 HLA-A2	TRBV12-4
5d2n	MH1 HLA-A2	TRBV7-6
5e9d	HLA-A2	TRBV6-5
5eu6	MH1 HLA-A2	TRBV7-3
5euo	HLA-A2	TRBV19
5hhm	MH1 HLA-A*0201	TRBV19
5hho	MH1 HLA-A*0201	TRBV19
5hyj	MH1 HLA-A2	TRBV12-4
5nme	MH1 HLA-A*0224	TRBV5-6
5nmf	MH1 HLA-A*0224	TRBV5-6
5nmg	MH1 HLA-A*0224	TRBV5-6
5nqk	MH1 HLA-A2	TRBV19
1mi5	MH1 HLA-B*0801	TRBV7-8
2ak4	MH1 HLA-B*3508	TRBV6-1
2nx5	MH1 HLA-B*3501	TRBV10-3
2ypl	MH1 HLA B-57	TRBV19
3dxa	MH1 HLA-B*4405	TRBV7-9
3kpr	MH1 HLA-B*4405	TRBV7-8
3kps	MH1 HLA-B*4405	TRBV7-8
3kxf	MH1 HLA-B*3508	TRBV6-1
3mv7	MH1 HLA-B*3501	TRBV9
3mv8	MH1 HLA-B*3501	TRBV9
3mv9	MH1 HLA-B*3501	TRBV9
3sjv	MH1 HLA-B*0801	TRBV6-2
4g8g	MH1 HLA-B*2705	TRBV6-5
4g9f	MH1 HLA-B*2705	TRBV6-5
4jrx	MH1 HLA-B*3505	TRBV6-1
4jry	MH1 HLA-B*3505	TRBV5-6
4mji	MH1 HLA-B*5101	TRBV7-3
4prh	MH1 HLA-B*3508	TRBV9
4pri	MH1 HLA-B*3508	TRBV9
4prp	MH1 HLA-B*3501	TRBV9
4qrp	MH1 HLA-B*0801	TRBV11-2
6avf	MH1 HLA-B*07:02	TRBV28
6avg	MH1 HLA-B*07:02	TRBV9
